# Fixational eye movements depend on task and target

**DOI:** 10.1101/2021.04.14.439841

**Authors:** Norick R. Bowers, Josselin Gautier, Samantha Lin, Austin Roorda

## Abstract

Human fixational eye movements are so small and precise that they require high-speed, accurate tools to fully reveal their properties and functional roles. Where the fixated image lands on the retina and how it moves for different levels of visually demanding tasks is the subject of the current study. An Adaptive Optics Scanning Laser Ophthalmoscope (AOSLO) was used to image, track and present Maltese cross, disk, concentric circles, Vernier and tumbling-E letter fixation targets to healthy subjects. During these different passive (static) or active (discriminating) fixation tasks under natural eye motion, the landing position of the target on the retina was tracked in space and time over the retinal image directly. We computed both the eye motion and the exact trajectory of the fixated target’s motion over the retina. We confirmed that compared to passive fixation, active tasks elicited a partial inhibition of microsaccades, leading to longer drifts periods compensated by larger corrective saccades. Consequently the fixation stability during active tasks was larger overall than during passive tasks. The preferred retinal locus of fixation was the same for each task and did not coincide with the location of the peak cone density.
