## Supplemental Data for "Fixational eye movements depend on task and target"

Drift Amp (Arcmin)	M	D	C	V	E		Drift Dur (Ms)	M	D	C	V	E		Drift Spd (Arcmin/Sec)	M	D	C	V	E
10003L	4.072708797	3.691975052	6.188698035	5.652789702	5.520389886		10003L	580.4327456	605.6814482	895.7416476	546.5800129	504.548787		10003L	58.93229197	46.66223052	55.02487303	56.13456987	53.93244288
20109R	2.988044287	3.434329895	3.580875146	4.23386361	3.97372106		20109R	427.7984735	415.1659037	586.8592524	537.3001293	456.8638152		20109R	71.13109844	47.94671505	64.70774528	69.72435677	54.6023375
20195R	4.228282601	4.640394484	5.409406039	5.148584308	4.224597029		20195R	392.1376002	420.9215582	529.6828587	601.3997092	507.3224392		20195R	70.32756638	56.04761047	80.41290361	56.12863626	50.08063848
20196L	2.937195457	2.8164422	3.068461068	3.316137089	3.031861263		20196L	482.6855245	391.6532467	617.4397212	577.7689085	434.5446262		20196L	56.99244767	78.14253703	53.26457417	48.05513395	48.14405893
20198L	3.284434681	3.476243908	4.782746039	4.9553199	4.128971753		20198L	288.7132049	314.7821225	369.7740196	401.0633308	356.4178443		20198L	71.35397189	50.26660546	61.25073454	70.86535547	52.45665186
20199L	2.995623958	3.317052507	3.6682408	3.724406298	4.100742217		20199L	369.227774	397.1429231	515.675634	467.2198355	499.4348584		20199L	52.40318882	53.01929905	53.96815425	49.53276425	46.71924559
20201R	3.739428506	4.011388691	5.428062087	4.71862557	5.064782231		20201R	596.9091313	605.9724582	1093.436385	852.4380795	893.3204825		20201R	70.59785974	53.98642772	82.52494425	53.22156212	54.25687471
20203L	4.245005299	4.585237816	4.890173986	6.518652273	5.697606018		20203L	464.5279211	450.684969	457.197806	664.2059407	559.247032		20203L	59.50660119	52.81235675	64.58821265	46.89354866	51.74069492
Saccade Amp (Arcmin)	M	D	C	V	E		ISOA (Arcmin�)	M	D	C	V	E		Saccade Rate (Arcmin/Sec)	M	D	C	V	E
10003L	6.250890183	7.784933924	7.588715761	7.950723161	8.079130129		10003L	26.75000352	26.91440659	36.15444353	36.2578697	38.71117261		10003L	1.572222222	1.034640523	1.083333333	1.574383522	1.700218288
20109R	8.271308062	8.688387203	11.05147235	11.38825111	11.58801897		20109R	40.04793436	48.26296212	44.82385806	71.46162215	59.70616056		20109R	0.672809644	1.644444444	0.822222222	1.269372494	1.241310686
20195R	8.337842705	8.766116727	9.378309952	10.69543916	10.516439		20195R	54.09363769	57.22190219	63.94339238	67.5544236	57.37966334		20195R	0.945595929	0.880314125	0.56383925	0.926438399	0.705704871
20196L	5.858198724	7.405650421	7.694345088	8.629131555	8.838193717		20196L	29.28218469	33.57134955	34.23505088	47.04670913	62.03012601		20196L	0.964453523	0.972814535	0.980826873	0.71696567	0.750211101
20198L	13.48503089	13.40487909	13.30394978	13.9325931	14.62981363		20198L	92.29615935	79.21658765	85.90334406	108.0352462	105.7692484		20198L	2.487155527	2.404413292	1.843202519	1.539137169	1.849215398
20199L	8.068683153	7.932094045	8.42630796	8.930848451	9.254150574		20199L	44.48101093	39.40803986	48.98998747	60.48036605	54.31342657		20199L	1.990499929	1.897963853	1.449039624	1.48983891	1.170596381
20201R	7.19955892	7.721675959	9.418431407	7.240864482	8.189269124		20201R	32.63131889	34.78997785	34.62196299	41.82245026	40.74040736		20201R	1.224917158	1.190831838	0.633894652	0.85511044	0.724785584
20203L	12.40802763	12.3136042	13.73867917	14.0837273	17.84256722		20203L	45.89331594	69.53959559	72.77633076	64.31413135	92.70694735		20203L	1.410040483	1.458333333	1.148782555	0.987327865	1.127951868
